# Modeling host-microbe interactions in immunocompetent engineered human gut tissues

**DOI:** 10.1101/2025.05.02.651468

**Authors:** Rubén López-Sandoval, Marius F. Harter, Qianhui Yu, Laura Gaspa-Toneu, Irineja Cubela, Kristina Kromer, Julien Aubert, Adrian M. Filip, Lukas Kaltenbach, Marina Almato-Bellavista, Ninouk Akkerman, Yannik Bollen, Salem Munteanu, Justine Fidelin, Angelique Augustin, Christian Schori, Marc Bickle, Matthias P. Lutolf, Timothy Recaldin, Joep Beumer, Mikhail Nikolaev, Nikolche Gjorevski, J. Gray Camp

## Abstract

The intestinal mucosal barrier contains microbial organisms within the lumen while preserving the ability to absorb nutrients. Dietary, microbial, and other exposures shaped human barrier evolution and continue to impact disease susceptibility. Here, we established engineered barrier models of the human small intestine and colon composed of a multilineage epithelium, mucus layer, accessible microbial compartment and autologous tissue-resident immune cells. The epithelium has crypt- and villus-like topological domains, with stem cells differentiating into absorptive and secretory lineages with region-specific identities. Secreted mucins accumulate apically, forming a dense mucus layer separating the epithelium from colonizing commensal and pathogenic bacteria. Intestinal memory T cells integrate into and interact with the epithelium. We use the engineered intestinal tissues to identify an epithelial gene regulatory network underlying response to *Salmonella* Typhimurium infection, and uncover epithelial-immune-pathogen crosstalk coordinating cytokine release and epithelial damage. Overall, this work allows for the modular integration of epithelial, microbial, and immune compartments providing a versatile system for studying human intestinal physiology and pathologies.
