## Supplementary Table 1 for "Modeling host-microbe interactions in immunocompetent engineered human gut tissues"

### Sheet: Materials&Reagents
Material	Catalog number	Supplier
UltraPure Water	10977015	Invitrogen
Phosphate-Buffered Saline (PBS) pH 7.4 (1X)	10010-015	Gibco
DPBS 1X	14190-094	Gibco
Hanks' Balanced Salt Solution -Ca2+/ -Mg2+ (HBSS)	14175095	Gibco
Advanced DMEM/F12	12634028	Gibco
DMEM/ F12	31331028	Gibco
HEPES	15630080	Gibco
Cell Recovery Solution	354253	Corning
Gentle Cell Dissociation Reagent	100-0485	StemCell Technologies
Glutamax	35050061	Gibco
CryoStor CS10 cell cryopreservation media	C2874	Sigma Aldrich
CELLBANKER 1 (Cryopreservative Medium (Serum type))	11888	Nippon Zenyaku Kogyo Co., LTD
Paraformaldehyde (PFA)	J19943.K2	Thermo Scientific Chemicals
10% Formalin	HT501320	Sigma-Aldrich
Bovine Serum Albumin (BSA)	A9576	Sigma-Aldrich
MACS BSA Stock Solution	130-091-376	Miltenyi Biotec
Sodium Azide	S2002	Sigma-Aldrich
CytoOne Multiwell Plates	CC7682-7524	Star-Lab
Cell Culture Microplate, 96 Well, PS, F-Bottom	655090	Greiner Bio-one
DNase I	4536282001	Roche
TrypLE™ Express Enzyme	12604-013	Gibco
TeloCol-6	5225	Advanced BioMatrix
Neutralization Solution For TeloCol-6	5229	Advanced BioMatrix
Tris-EDTA buffer, pH 7.8	#950-227	Ventana
Dopamine Hydrochloride	PHR1090	Sigma Aldrich
Matrigel	256231	Corning
Histogel	12006679	Fisher Scientific
Collagenase, Type I	17100017	Gibco
PluriStrainer Mini 40 µm	43-10040-40	Pluriselect
PluriStrainer 40 µm	43-50040-51	Pluriselect
MS columns	130-042-201	Miltenyi Biotec
Flowmi Cell Strainers	BAH136800040	Millipore Sigma
Trypan Blue	216040	Invitrogen
Donkey Serum, 100 ml	S30-M	Sigma-Aldrich
Triton X-100	T8787	Sigma-Aldrich
SuperFrost Ultra Plus Gold Adhesion slides	11976299	Fisher Scientific
Puncher of various sizes	48401	pfm medical
Discovery Inhibitor	#760-4840	Ventana
Discovery Ab diluent	#760-108	Ventana
OmniMap anti-Rabbit HRP	#760-4311	Ventana
OmniMap anti-Mouse HRP	#760-4310	Ventana
OmniMap anti-Rat HRP	#760-4457	Ventana
Discovery ChromoMap DAB Kit	#760-159	Ventana
Hematoxylin II	#790-2208	Ventana
Bluing Reagent	#760-2037	Ventana
Alcohol	#CAS64-17-5	Roche
Xylol	#444240050	ACROS Organics
Standard histoglue	#00811-EX	Pertex
DISCOVERY Ab Diluent	760-108	Ventana
DISCOVERY Inhibitor	760-4840	Ventana
DISCOVERY Goat Ig Block	760-6008	Ventana
OmniMap anti-Ms HRP	760-4310	Ventana
OmniMap anti-Rb HRP	760-4311	Ventana
OmniMap anti-Goat HRP	760-4647	Ventana
OmniMap anti-Rat HRP	760-4457	Ventana
1x Automation Amplification Diluent	FP1609	Akoya
Opal 480 Reagent Pack	FP1500001KT	Akoya
Opal 520 Reagent Pack	FP1487001KT	Akoya
Opal 570 Reagent Pack	FP1488001KT	Akoya
Opal 620 Reagent Pack	FP1495001KT	Akoya
Opal 690 Reagent Pack	FP1497001KT	Akoya
Opal 780 Reagent Pack	FP1501001KT	Akoya
QD DAPI	760-4196	Ventana
ULTRA LCS	650-210	Ventana
Discovery CC1	950-500	Ventana
ULTRA LCS Buffer	950-223	Ventana
Reaction Buffer Concentrate (10X)	950-300	Ventana
DISCOVERY Wash	950-510	Ventana
Tris-EDTA buffer pH 7.8 (CC1)	#950-227	Ventana
Discovery Inhibitor	#760-4840	Ventana
1X Plus Automation Amplification Diluent	#FP1609	Akoya Biosciences
ProLong™ Gold Antifade Mountant	#P36930	Invitrogen
RNase AWAY™ Decontamination Reagent	10328011	Invitrogen
Jacalin, fluorescein	FL-1151-5	Vector Laboratories
Wheat Germ Agglutinin, Alexa Fluor™ 488 Conjugate	W11261	Invitrogen
Cascade Blue™ hydrazide, Trilithium Salt	C3239	Invitrogen
DAPI	62249	Thermo Fischer Scientific
SiR700 DNA kit	SC015	Spirochrome
Alexa Fluor 568 Phalloidin	A12380	Thermo Fischer Scientific
Alexa Fluor 488 Phalloidin	A12379	Thermo Fischer Scientific
Alexa Fluor 647 Phalloidin	A30107	Thermo Fischer Scientific
Ampicillin	A53542	Sigma-Aldrich
Penicillin-Streptomycin	15140122	Gibco
Gentamicin	15750060	Thermo Fischer Scientific
DNA LoBind Tubes 1.5mL	22431021	Eppendorf
Protein LoBind 1.5 mL tube	22431081	Eppendorf
Y-27632	72305	STEMCELLTechnologies
50 mL Mini Bioreactor tubes	431720	Corning
Tryptic Soy Agar (TSA) plates	43019	Biomerieux
Fetal Bovine Serum, heat inactivated	A5209502	Gibco
LB	10855021	Gibco
NaCl	S/3161/60	Thermo Fischer Scientific
Brain Heart Infusion (BHI)	1002417	MP Biomedicals
Digitonin	BN2006	Thermo Fischer Scientific
Magnesium chloride (MgCl2)	M1028-10X1ML	Sigma-Aldrich
Sodium Chloride (NaCl)	AM9760G	Thermo Fischer Scientific
Nonidet P40 Substitute	J19628-ap	Thermo Fischer Scientific
Protector RNase Inhibitor	3335402001	Sigma-Aldrich
Trizma Hydrochloride Solution, pH 7.4 (Tris-HCl )	T2194	Sigma-Aldrich
10% Tween 20	1662404	Bio-Rad
UltraPure™ DNase/RNase-Free Distilled Water	10977049	Thermo Fischer Scientific
Dithiothreitol (DTT)	R0862	Thermo Fischer Scientific
Trypan Blue stain 0.4%	T10282	Thermo Fischer Scientific
Countess cell counting chamber slides	C10283	Thermo Fischer Scientific
Glycerol	G9012-500ML	Sigma-Aldrich
TE Buffer	1209015	Thermo Fischer Scientific
EB Buffer	19086	Qiagen
SPRIselect	B23318	Beckman Coulter
ViaStainTM AOPI Staining Solution	CS2-0106-5ML	Nexcelom Bioscience
Ethanol	1085430250	Sigma-Aldrich
Agilent High Sensitivity DNA Kit	5067-4626	Agilent Technologies
Qubit 1X dsDNA High Sensitivity	Q33231	Thermo Fischer Scientific
Qubit Assay Tubes	Q32856	Thermo Fischer Scientific
eBioscience Fixable Viability Dye eFluor 780	65-0865-14	Thermo Fischer Scientific
Propylene glycol monomethyl ether acetate	484431-1L	Sigma-Aldrich
Trichloro(1H,1H,2H,2H-perfluorooctyl)silane	448931-10G	Sigma-Aldrich
SYLGARD™ 184 Silicone Elastomer Kit	634165S	SYLGARD

### Sheet: Cell Culture Media
Base-Media'
Component	Supplier	Cat Number	Working Concentration	Notes
Advanced DMEM/F12	Gibco	12634028	Base media
HEPES	Gibco	15630080	10 mM
Glutamax	Gibco	35050061	0.01
Primocin	Invivogen	ant-pm1	50 µg/mL
Organoid-Wash-Media'
Component	Supplier	Cat Number	Working Concentration	Notes
Advanced DMEM/F12	Gibco	12634028	Base media
BSA	Millipore Sigma	A9576	0.01
HEPES	Gibco	15630080	10 mM
Glutamax	Gibco	35050061	0.01
Primocin	Invivogen	ant-pm1	50 µg/mL
Organoid-Media': Organoid expansion culture media
Component	Supplier	Cat Number	Working Concentration	Notes
Advanced DMEM/F12	Gibco	12634028	Base media
HEPES	Gibco	15630080	10 mM
Glutamax	Gibco	35050061	0.01
Wnt surrogate	ImmunoPrecise Antibodies	N001 - 0.5 mg	0.15 nM
Noggin-CM	ImmunoPrecise Antibodies	N002	01:50:00
Rspo3-CM	ImmunoPrecise Antibodies	R001 - 500 ml	01:50:00
hIGF-1	BioLegend	590908	100 ng/mL
hFGF2/ FGF-basic	R&D	#3718-FB	50 ng/mL
Gastrin I, human	MedChem Express	#HY-P1097/CS-0027717	10 nM
A83-01 (ALK4/5/7 inhibitor)	R&D	#2939	0.5 µM
hEGF	PeproTech	#AF-100-15-1MG	50 ng/mL
B27 min VitA	ThermoFischer	12587010	01:50:00
N-acetylcysteine	Merck/Sigma	A9165-5G	1 mM
Primocin	Invivogen	ant-pm1	50 µg/mL
Y-27632 dihydrochloride	STEMCELL Technologies	72305	10 µM	Added after cell seeding, removed after 2 days.
Chip-Media': Engineered intestine media (apical and basal reservoirs)
Component	Supplier	Cat Number	Working Concentration	Notes
Advanced DMEM/F12	Gibco	12634028	Base media
HEPES	Gibco	15630080	10 mM
Glutamax	Gibco	35050061	0.01
Wnt surrogate	ImmunoPrecise Antibodies	N001 - 0.5 mg	0.15 nM
Noggin-CM	ImmunoPrecise Antibodies	N002	01:50:00
Rspo3-CM	ImmunoPrecise Antibodies	R001 - 500 ml	01:50:00
hIGF-1	BioLegend	590908	100 ng/mL
hFGF2/ FGF-basic	R&D	#3718-FB	50 ng/mL
Gastrin I, human	MedChem Express	#HY-P1097/CS-0027717	10 nM
A83-01 (ALK4/5/7 inhibitor)	R&D	#2939	0.5 µM	Added after day 4 of culture
hEGF	PeproTech	#AF-100-15-1MG	50 ng/mL	Removed after day 4 of culture
B27 min VitA	ThermoFischer	12587010	01:50:00
N-acetylcysteine	Merck/Sigma	A9165-5G	1 mM
Primocin	Invivogen	ant-pm1	50 µg/mL
Y-27632 dihydrochloride	STEMCELL Technologies	72305	10 µM	Added after cell seeding, removed after 2 days.
Immune-Chip-Media': Engineered intestine media for TRM co-culture (apical and basal reservoirs)
Component	Supplier	Cat Number	Working Concentration	Notes
Advanced DMEM/F12	Gibco	12634028	Base media (50%)
RPMI 1640	Gibco	31870-025	Base media (50%)
FBS	Gibco	A5670402	0.05
HEPES	Gibco	15630080	10 mM
Sodium Pyruvate	Gibco	11360-039	0.5 mM
MEM NEAA	Gibco	11140-035	0.5X
Glutamax	Gibco	35050061	0.01
Wnt surrogate	ImmunoPrecise Antibodies	N001 - 0.5 mg	0.15 nM
Noggin-CM	ImmunoPrecise Antibodies	N002	01:50:00
Rspo3-CM	ImmunoPrecise Antibodies	R001 - 500 ml	01:50:00
hIGF-1	BioLegend	590908	100 ng/mL
hFGF2/ FGF-basic	R&D	#3718-FB	50 ng/mL
Gastrin I, human	MedChem Express	#HY-P1097/CS-0027717	10 nM
A83-01 (ALK4/5/7 inhibitor)	R&D	#2939	0.5 µM	Added after day 4 of culture
hEGF	PeproTech	#AF-100-15-1MG	50 ng/mL	Removed after day 4 of culture
B27	ThermoFischer	12587001	01:50:00
N-acetylcysteine	Merck/Sigma	A9165-5G	1 mM
Primocin	Invivogen	ant-pm1	50 µg/mL
IL-15	BioLegend	570306	500 pg/mL
Y-27632 dihydrochloride	STEMCELL Technologies	72305	10 µM	Added after cell seeding, removed after 2 days.
Immune-Bacteria-Chip-Media': Engineered intestine media for TRM and Salmonella Typhimurium tri-culture
Basal reservoir
Component	Supplier	Cat Number	Working Concentration	Notes
Advanced DMEM/F12	Gibco	12634028	Base media (50%)
RPMI 1640	Gibco	11875093	Base media (50%)
FBS	Gibco	A5670402	0.05
HEPES	Gibco	15630080	10 mM
Glutamax	Gibco	35050061	0.01
Wnt surrogate	ImmunoPrecise Antibodies	N001 - 0.5 mg	0.15 nM
Noggin-CM	ImmunoPrecise Antibodies	N002	01:50:00
Rspo3-CM	ImmunoPrecise Antibodies	R001 - 500 ml	01:50:00
hIGF-1	BioLegend	590908	100 ng/mL
hFGF2/ FGF-basic	R&D	#3718-FB	50 ng/mL
Gastrin I, human	MedChem Express	#HY-P1097/CS-0027717	10 nM
A83-01 (ALK4/5/7 inhibitor)	R&D	#2939	0.5 µM
B27	ThermoFischer	12587001	01:50:00
N-acetylcysteine	Sigma-Aldrich	A9165-5G	1 mM
IL-15	BioLegend	570306	500 pg/mL
Gentamicin	Sigma-Aldrich	G1397-10ML	10 µg/mL	Added the day of infection
Apical reservoir
Hanks' Balanced Salt Solution (HBSS)	Gibco	24020-117	Base media
HEPES	Gibco	15630080	10 mM
Glutamax	Gibco	35050061	0.01
Sodium pyruvate	Gibco	11360-039	0.01
DMEM, low glucose, pyruvate	Gibco	31885-023	0.01

### Sheet: Commercial Kits
Kit	Catalog number	Supplier
Alcian-Blue for PAS staining	860-003	Ventana
PAS staining kit	860-014	Ventana
Dead Cell Removal Kit	130-090-101	Miltenyi Biotec
LEGENDplex Human CD8/NK Panel	741187	BioLegend
EasySep Human T Cell Isolation kit	17951	STEMCELL Technologies
Discovery ChromoMap DAB kit	760-159	Ventana
Neural Tissue Dissociation Kit (P)	130-092-628	Miltenyi Biotec
10x Genomics	Catalog number	Supplier
Chromium Next GEM Single Cell Multiome ATAC + Gene Expression Reagent Bundle	1000283	10x Genomics
Chromium Next GEM Single Cell 3ʹ Kit v3.1	1000268	10x Genomics
Chromium Next GEM Chip J Single Cell Kit	1000234	10x Genomics
Chromium Next GEM Chip G Single Cell Kit	1000120	10x Genomics
3ʹ CellPlex Kit Set A	1000261	10x Genomics
3’ Feature Barcode Kit	1000262	10x Genomics
Single Index Kit N Set A	1000212	10x Genomics
Dual Index Kit TT Set A	1000215	10x Genomics
Dual Index Kit NN Set A	1000243	10x Genomics

### Sheet: Biological Material
Donor	Annonymysed Donor ID	Source	Intestinal Region
OE008	Donor 1	HTCR	Duodenum / Jejunum
OE012	Donor 2	HTCR	Duodenum / Jejunum
OE021	Donor 3	HTCR	Jejunum
OE024	Donor 4	HTCR	Jejunum
OE025	Donor 5	HTCR	Duodenum / Jejunum
OE030	Donor 6	HTCR	Duodenum
OE031	Donor 7	HTCR	Duodenum
Don61	Donor 8	HTCR	Ileum
IF17ileum	Donor 9	HTCR	Ileum
OE015	Donor 10	HTCR	Ileum
Don47	Donor 11	HTCR	Asc. Colon
Don645	Donor 12	DBM	Colon
IF17colon	Donor 13	HTCR	Col. Asc.
OE001	Donor 14	HTCR	Colon
OE004	Donor 15	HTCR	Colon
OE014	Donor 16	HTCR	Colon
Developing 1	Donor 17	Advanced Bioscience Resources (ABR)	Small Intestine
OE39	Donor 18	HTCR	Jejunum
OE40	Donor 19	HTCR	Duodenum
OE41	Donor 20	HTCR	Ileum
Bacterial Strain	Catalog number	Supplier
Salmonella enterica subsp. enterica serovar Typhimurium GFP	14028GFP	ATCC
Enterococcus faecium (Orla-Jensen) Schleifer and Kilpper-Balz	19434	ATCC
Lacticaseibacillus rhamnosus (Hansen) Zheng et al.	7469	ATCC

### Sheet: Microscopy Antibodies
Antibodies	Catalog number	Species	Supplier	Method (Whole-mount or FFPE)	Dilution [1:x]	RRID
pSTAT3	9145	Rabbit	CLS	FFPE	50	AB_2491009
HLA-DR	92511	Rabbit	Abcam	FFPE	100	AB_10563656
FCGBP	HPA003517	Rabbit	Atlas AntIBODIES	FFPE	100	AB_1078838
Anti-CA1 Antibody	HPA006558	Rabbit	ATLAS ANTIBODIES	FFPE	100	AB_1845989
MUC2 Monoclonal Antibody (996/1)	MA5-12345	Mouse	Invitrogen	Whole-mount & FFPE	100 (whole-mount & IHC)	AB_10975230
DEFA5 Polyclonal Antibody	18268-1-AP	Rabbit	Proteintech	Whole-mount	100	AB_2878526
Anti-MUC12 antibody	ab121777	Rabbit	Abcam	FFPE	100	AB_11129084
MUC17 Polyclonal Antibody	PA5-56805	Rabbit	Invitrogen	FFPE	200	AB_2644296
FABP6 Polyclonal Antibody	PA5-52953	Rabbit	Invitrogen	FFPE	500	AB_2641197
Lipid A LPS Polyclonal Antibody	PA1-73178	Goat	Invitrogen	FFPE	400	AB_1017872
Polyclonal Anti-APOA4 Antibody	HPA001352	Rabbit	ATLAS ANTIBODIES	FFPE	100	AB_1078179
Anti-Chromogranin A Antibody [RM1025]	ab283265	Rabbit	Abcam	Whole-mount & FFPE	1:100 (whole-mount) & 1:100 (FFPE)
Anti-SLC10A2 Antibody	HPA004795	Rabbit	ATLAS ANTIBODIES	FFPE	100	AB_1856953
Anti-SGLT1 (SLC5A1) Antibody	ab14685	Rabbit	Abcam	FFPE	100	AB_301410
SLC26A2 Polyclonal antibody	27759-1-AP	Rabbit	Proteintech	FFPE	500	AB_2880963
Recombinant SOX9	Ab185966	Rabbit	Abcam	FFPE	800
FABP1 Polyclonal Antibody	PAS28945	Rabbit	Life Technologies	FFPE	100	AB_2728660
Ki67 Monoclonal Antibody (SolA15)	14-5698-82	Rat	Invitrogen	FFPE	500	AB_10854564
CONFIRM anti-CD3 (2GV6) Monoclonal Antibody	790-4341	Rabbit	Ventana	FFPE	prediluted	AB_2335978
CONFIRM anti-CD4 (SP35) Monoclonal Antibody	790-4423	Rabbit	Ventana	FFPE	prediluted	AB_2335982
CONFIRM anti-CD8 (SP57) Monoclonal Antibody	790-4460	Rabbit	Ventana	FFPE	prediluted	AB_2335985
Cleaved Caspase-3 (Asp175) Polyclonal Antibody	9661	Rabbit	Cell Signaling Technology	FFPE	100	AB_2341188
Ep-CAM (Ber-EP4) Monoclonal Antibody	760-4383	Mouse	Ventana	FFPE	prediluted
VENTANA anti-E-cadherin (36) Monoclonal Antibody	760-4497	Mouse	Ventana	FFPE	prediluted
Anti-CD69 (EPR21814) Monoclonal Antibody	ab233396	Rabbit	Abcam	FFPE	100	AB_2922929
Anti-CD103 (EPR22590-27) Monoclonal Antibody	ab224202	Rabbit	Abcam	FFPE	100	AB_2936238
Anti-Lipocalin-2 antibody (5g5) Monoclonal Antibody	ab23477	Mouse	Abcam	FFPE	100	AB_447460
Anti-Gram Positive Bacteria antibody [G43J]	ab267414	Mouse	Abcam	FFPE	50
CD8 AF647	ab305048	Rabbit	Abcam	Whole-mount	100	AB_3552231
CD3 AF6	300415	Mouse	Biolegend	Whole-mount	100	AB_389310
Donkey anti-Rabbit IgG (H+L) Highly Cross-Adsorbed Secondary Antibody, Alexa Fluor™ Plus 488	A32790	Donkey	Invitrogen	Whole-mount	1:500	AB_2762833
Donkey anti-Mouse IgG (H+L) Highly Cross-Adsorbed Secondary Antibody, Alexa Fluor™ Plus 555	A32773	Donkey	Invitrogen	Whole-mount	1:500	AB_2762848
Donkey anti-Goat IgG (H+L) Highly Cross-Adsorbed Secondary Antibody, Alexa Fluor™ Plus 647	A32849	Donkey	Invitrogen	Whole-mount	1:500	AB_2762840

### Sheet: Flow Cytometry Antibodies
Flow Cytometry Antibodies
Fluorophore	Antigen	Supplier	Clone	Catalogue	Dilution
BUV395	CD4	BD Biosciences	SK3	563550	100
BUV737	CD14	BD Biosciences	M5E2	612763	200
BUV805	CD8	BD Biosciences	SK1	612889	100
BV421	CD103	Biolegend	Ber-ACT8	350214	100
BV510	CD45	Biolegend	2D1	368526	200
BV605	CD19	BD Biosciences	Sj25C1	562653	100
BV650	HLA-DR	Biolegend	L243	307650	100
BV711	CD25	Biolegend	BC96	302636	200
BV785	CD161	Biolegend	HP-3G10	339930	100
FITC	CD45RO	Biolegend	UCHL1	304204	200
PE	CD69	Biolegend	FN50	310906	200
PE-Dazzle-594	CD64	Biolegend	10.1	305032	200
PE-Cy7	CD38	Biolegend	HB-7	356608	200
APC	CD127	Biolegend	A019D5	351316	200
Alexa Fluor 700	CD3	Biolegend	HIT3a	300324	100
