## Supplementary Table 2 for "Modeling host-microbe interactions in immunocompetent engineered human gut tissues"

### Sheet: Sheet1
Readout	Dataset	Sample	Donor_ID	Cell_number	Median_gene_number	Median_UMI_number	Median_percent_mito
scRNA-seq	multiplexed_scRNA-seq_chip	Colon_1	Don47	2981	2649	7316	8.58317
scRNA-seq	multiplexed_scRNA-seq_chip	Colon_2	IF17col	2851	2520	7031	10.2321
scRNA-seq	multiplexed_scRNA-seq_chip	Colon_3	OE004	2838	2372	6125	10.5899
scRNA-seq	multiplexed_scRNA-seq_chip	Colon_4	OE014	3679	2520	6778	10.768
scRNA-seq	multiplexed_scRNA-seq_chip	Dist_SI_1	OE015	4063	2271	6112	8.82155
scRNA-seq	multiplexed_scRNA-seq_chip	Prox_SI_1	OE008	3559	2296	5939	8.77312
scRNA-seq	multiplexed_scRNA-seq_chip	Prox_SI_2	OE012	3382	2142.5	5162.5	10.9325
scRNA-seq	Epi_and_TRM	TRM	OE012	9819	2499	5749	4.56573
scRNA-seq	Epi_and_TRM	Epi_noTRM	OE012	8281	4393	16226	10.004
scRNA-seq	Epi_and_TRM	Epi_withTRM	OE012	6040	4939	19711	11.2552
Readout	Dataset	Sample	Donor_ID	Cell_number	Median_gene_number	Median_UMI_number	Median_percent_mito	Median_peak_number	Median_peak_UMI_number	Median_TSS_enrichment	Median_nucleosome_signal	Median_blacklist_ratio
scMultiome	Salmonella_infection	Control1	Don47	5439	2235	6343	27.4853	9208	12094	5.04836	0.582427	0.000457108
scMultiome	Salmonella_infection	Control2	Don47	5695	2091	5828	27.027	8791	11258	5.05054	0.613293	0.000482238
scMultiome	Salmonella_infection	Salmonella1	Don47	5681	1847	4805	26.0142	8046	10242	5.0419	0.660524	0.000607131
scMultiome	Salmonella_infection	Salmonella2	Don47	5353	1901	4966	25.2049	8622	11196	5.08996	0.645988	0.000553403
