## Supplementary Table 7 for "Modeling host-microbe interactions in immunocompetent engineered human gut tissues"

### Sheet: Sheet1
LR_pairs	From:1:Memory B	From:2:NK cell	From:3:Activated CD8 T	From:4:gdT	From:5:ILC3	From:7:Treg	From:8:Activated CD4 T	From:9:MAIT-like CD4	To:1:Memory B	To:2:NK cell	To:3:Activated CD8 T	To:4:gdT	To:5:ILC3	To:7:Treg	To:8:Activated CD4 T	To:9:MAIT-like CD4
TGFB1_ACVR1B_TGFBR2	0.00770269	0.0106238	0.00763373	0.00786556	0.0101364	0.00666225	0.00762374	0.009423	0	0	0	0	0	0	0	0
TGFB1_ACVR1C_TGFBR2	0	0.00369042	0	0	0.00352004	0	0	0.0032706	0	0	0	0	0	0	0	0
TGFB1_ACVR1_TGFBR1	0	0.00895946	0.00643402	0	0.00858066	0	0.00642558	0.00794488	0	0	0	0	0	0	0	0
BMP2_BMPR1A_ACVR2A	0	0	0	0	0	0	0	0	0.000405326	0.000785923	0	0	0.000674411	0.00101369	0.000814712	0
BMP2_BMPR1A_ACVR2B	0	0	0	0	0	0	0	0	0	0	0.000417301	0.000243794	0.000418888	0.000253668	0.000428199	0.000336902
BMP2_BMPR1A_BMPR2	0	0	0	0	0	0	0	0	0.00304055	0.00199446	0.00214634	0.00263558	0.00108754	0.00169366	0.00199023	0.00174866
BMP4_BMPR1A_ACVR2A	0	0	0	0	0	0	0	0	0	0	0	0	0	0.000856494	0.000688351	0
BMP4_BMPR1A_ACVR2B	0	0	0	0	0	0	0	0	0	0	0.000352549	0	0.00035389	0	0.000361757	0.000284621
BMP4_BMPR1A_BMPR2	0	0	0	0	0	0	0	0	0.00257007	0.00168551	0.00181393	0.00222761	0	0.00143122	0.00168195	0.00147773
BMP7_ACVR1_ACVR2A	0	0	0	0	0	0	0	0	0	0	0	0	0	3.60823e-05	0	0
BMP7_ACVR1_ACVR2B	0	0	0	0	0	0	0	0	0	0	1.16087e-05	0	1.16119e-05	0	1.04486e-05	0
BMP7_ACVR1_BMPR2	0	0	0	0	0	0	0	0	4.528e-05	3.82833e-05	5.98386e-05	4.92605e-05	0	6.0337e-05	4.8662e-05	0
BMP7_BMPR1A_ACVR2A	0	0	0	0	0	0	0	0	0	0	0	0	0	3.58222e-05	0	0
BMP7_BMPR1A_ACVR2B	0	0	0	0	0	0	0	0	0	0	1.4736e-05	0	1.47923e-05	0	1.51212e-05	0
BMP7_BMPR1A_BMPR2	0	0	0	0	0	0	0	0	0.000107713	7.0567e-05	7.59573e-05	9.33276e-05	0	5.99021e-05	7.04219e-05	6.18564e-05
BMP8B_ACVR1_ACVR2A	0	0	0	0	0	0	0	0	4.31261e-06	1.07972e-05	2.93137e-06	3.09656e-06	1.34055e-05	2.58647e-05	1.42575e-05	2.80593e-06
BMP8B_ACVR1_ACVR2B	0	0	0	0	0	0	0	0	0	0	8.32134e-06	3.25637e-06	8.32362e-06	6.46631e-06	7.48974e-06	4.38515e-06
BMP8B_ACVR1_BMPR2	0	0	0	0	0	0	0	0	3.24579e-05	2.74424e-05	4.28941e-05	3.53113e-05	2.16293e-05	4.32514e-05	3.48823e-05	2.2803e-05
BMP8B_BMPR1A_ACVR2A	0	0	0	0	0	0	0	0	1.02597e-05	1.9903e-05	3.72107e-06	5.86696e-06	1.70772e-05	2.56783e-05	2.06334e-05	5.45629e-06
BMP8B_BMPR1A_ACVR2B	0	0	0	0	0	0	0	0	0	0	1.05631e-05	6.16975e-06	1.06034e-05	6.41971e-06	1.08392e-05	8.52716e-06
BMP8B_BMPR1A_BMPR2	0	0	0	0	0	0	0	0	7.72133e-05	5.05848e-05	5.44489e-05	6.69009e-05	2.75532e-05	4.29397e-05	5.04808e-05	4.43406e-05
GDF11_TGFBR1_ACVR2A	0.000804719	0	0.00105248	0.00109165	0.00115137	0	0.000871831	0.00105099	0	0	0	0	0	0	0	0
GDF11_TGFBR1_ACVR2B	0	0	0.000260283	0.00026998	0	0	0.000215579	0.000259914	0	0	0	0	0	0	0	0
GDF11_ACVR1B_ACVR2B	0.000203353	0.000166045	0.000266011	0.000275921	0.000291029	0	0.000220323	0.000265634	0	0	0	0	0	0	0	0
GDF15_TGFBR2	0	0	0	0	0	0	0	0	0.0281309	0.0231044	0.0231441	0.0200797	0.024812	0.0207611	0.0235251	0.0213186
WNT1_FZD3_LRP5	0	0	4.48511e-05	0.000133747	0	0	6.91861e-05	9.58495e-05	0	0	0	0	0	0	0	0
WNT1_FZD5_LRP5	0	0	9.57621e-05	0.00028553	0	0	0.000147715	0.000204636	0	0	0	0	0	0	0	0
WNT1_FZD6_LRP5	0	0	6.96655e-05	0.000207732	0	0	0.000107463	0.000148875	0	0	0	0	0	0	0	0
WNT1_FZD7_LRP5	0	0	3.98821e-05	0.000118931	0	0	6.15214e-05	8.52311e-05	0	0	0	0	0	0	0	0
WNT10A_FZD3_LRP5	0.000802115	0	0	0	0	0	0	0	0	0	0	0	0	0	0	0
WNT10A_FZD5_LRP5	0.0017109	0	0	0	0	0	0	0	0	0	0	0	0	0	0	0
WNT10A_FZD6_LRP5	0.00124529	0	0	0	0	0	0	0	0	0	0	0	0	0	0	0
WNT10A_FZD7_LRP5	0.00071332	0	0	0	0	0	0	0	0	0	0	0	0	0	0	0
WNT10B_FZD3_LRP5	0	0	3.776e-05	0	0	0	3.32301e-05	0	0	0	0	0	0	0	0	0
WNT10B_FZD5_LRP5	0	0	8.06225e-05	0	0	0	7.0951e-05	0	0	0	0	0	0	0	0	0
WNT10B_FZD6_LRP5	0	0	5.86515e-05	0	0	0	5.16154e-05	0	0	0	0	0	0	0	0	0
WNT10B_FZD7_LRP5	0	0	3.35766e-05	0	0	0	2.95485e-05	0	0	0	0	0	0	0	0	0
WNT16_FZD3_LRP5	7.47901e-05	0	0	0	0	0	0	0	0	0	0	0	0	0	0	0
WNT16_FZD5_LRP5	0.000159679	0	0	0	0	0	0	0	0	0	0	0	0	0	0	0
WNT16_FZD6_LRP5	0.000116166	0	0	0	0	0	0	0	0	0	0	0	0	0	0	0
WNT16_FZD7_LRP5	6.65045e-05	0	0	0	0	0	0	0	0	0	0	0	0	0	0	0
WNT3_FZD3_LRP5	0	0	0	0	0	0	0	0	0	0	0	0	1.56226e-06	0	0	0
WNT3_FZD6_LRP5	0	0	0	0	0	0	0	0	0	0	0	0	2.51858e-06	0	0	0
WNT4_FZD3_LRP5	0	0	0	0	0	0	0	0	0	0	0	0	3.43765e-07	0	0	0
WNT4_FZD6_LRP5	0	0	0	0	0	0	0	0	0	0	0	0	5.54199e-07	0	0	0
WNT1_FZD3_LRP6	0	0	5.11675e-05	0.00015258	0	0	7.89293e-05	0.000109347	0	0	0	0	0	0	0	0
WNT1_FZD5_LRP6	0	0	0.000109247	0.000325728	0	0	0.000168515	0.000233448	0	0	0	0	0	0	0	0
WNT1_FZD6_LRP6	0	0	7.94762e-05	0.00023698	0	0	0.000122595	0.000169838	0	0	0	0	0	0	0	0
WNT1_FZD7_LRP6	0	0	4.54988e-05	0.000135678	0	0	7.01852e-05	9.72336e-05	0	0	0	0	0	0	0	0
WNT10A_FZD3_LRP6	0.000914964	0	0	0	0	0	0	0	0	0	0	0	0	0	0	0
WNT10A_FZD5_LRP6	0.00195132	0	0	0	0	0	0	0	0	0	0	0	0	0	0	0
WNT10A_FZD6_LRP6	0.00142039	0	0	0	0	0	0	0	0	0	0	0	0	0	0	0
WNT10A_FZD7_LRP6	0.000813688	0	0	0	0	0	0	0	0	0	0	0	0	0	0	0
WNT10B_FZD3_LRP6	0	0	4.30778e-05	0	0	0	3.79099e-05	0	0	0	0	0	0	0	0	0
WNT10B_FZD5_LRP6	0	0	9.19761e-05	0	0	0	8.09426e-05	0	0	0	0	0	0	0	0	0
WNT10B_FZD6_LRP6	0	0	6.69112e-05	0	0	0	5.88843e-05	0	0	0	0	0	0	0	0	0
WNT10B_FZD7_LRP6	0	0	3.83053e-05	0	0	0	3.37099e-05	0	0	0	0	0	0	0	0	0
WNT16_FZD3_LRP6	8.53223e-05	0	0	0	0	0	0	0	0	0	0	0	0	0	0	0
WNT16_FZD5_LRP6	0.000182163	0	0	0	0	0	0	0	0	0	0	0	0	0	0	0
WNT16_FZD6_LRP6	0.000132525	0	0	0	0	0	0	0	0	0	0	0	0	0	0	0
WNT16_FZD7_LRP6	7.58701e-05	0	0	0	0	0	0	0	0	0	0	0	0	0	0	0
WNT5B_FZD3	0	0.000130618	0.000158944	0.000171776	0.000255773	0	8.75726e-05	9.06258e-05	0	0	0	0	0	0	0	0
WNT5B_FZD5	0.000249255	0.00059524	0.000724253	0.00078269	0.00116507	0.000463766	0.00039914	0.000413051	0	0	0	0	0	0	0	0
WNT5B_FZD6	0.000131922	0.000315091	0.000383408	0.000414355	0.000616897	0.00024548	0.000211266	0.000218631	0	0	0	0	0	0	0	0
WNT5B_FZD7	4.32363e-05	0.000103281	0.00012568	0.000135827	0.000202248	8.04598e-05	6.9244e-05	7.16582e-05	0	0	0	0	0	0	0	0
AREG_EGFR	0.00181545	0	0	0	0.00626723	0	0	0	0	0	0	0	0	0	0	0
AREG_EGFR_ERBB2	0.00152853	0	0	0	0.00528044	0	0	0	0	0	0	0	0	0	0	0
EREG_EGFR	0	0	0	0	0.000779342	8.0317e-05	0	0	0	0	0	0	0	0	0	0
EREG_EGFR_ERBB2	0	0	0	0	0.000656062	6.76046e-05	0	0	0	0	0	0	0	0	0	0
FGF9_FGFR3	7.11139e-05	0	0	0	0	0	0	0	0	0	0	0	0	0	0	0
FGF9_FGFR4	0.000159855	0	0	0	0	0	0	0	0	0	0	0	0	0	0	0
IGF1_IGF1R	0.000113594	0	0	0	0	0	0	0	0	0	0	0	0	0	0	0
CCL15_CCR1	0	0	0	0	0	0	0	0	0	0.000534398	0	0	0.000465487	0	0	0
CCL20_CCR6	0	0	0	0	0	0	0	0	0.000376858	0	0.000115965	0	0	0.000182586	0.000142685	0.00114739
CCL25_CCR9	0	0	0	0	0	0	0	0	0.00192975	0.00140645	0.00380852	0.00397428	0.000590085	0.00155581	0.00356653	0.00301155
CCL25_ACKR4	0	0	0	0	0	0	0	0	0	0	0	4.86095e-05	0	0	0	0
CXCL16_CXCR6	0	0	0	0	0	0	0	0	0	0.00179244	0.000946444	0.00101522	0	0.000744951	0.00223649	0.00362465
MIF_CD74_CXCR4	0	0	0	0	0	0	0	0	0.216888	0.0721108	0.0479048	0.0532087	0.0771338	0.0782607	0.0442591	0.0459645
MIF_CD74_CD44	0	0	0	0	0	0	0	0	0.221313	0.112301	0.0749707	0.0813504	0.133635	0.116442	0.0811685	0.0879946
IL15_IL15RA_IL2RB	0	0	0	0	0	0	0	0	0	0.00138351	0	0	0.00136752	0	0	0.0010325
IL26_IL20RA_IL10RB	0	0	0	0	0.00169803	0	0	0.000967812	0	0	0	0	0	0	0	0
IL1B_IL1R2	0	0	0	0	0	1.51769e-05	0	0	0	0	0	0	0	0	0	0
IL37_IL18R1_IL18RAP	0	0	0	0	0	0	0	0	8.37113e-05	0.000381042	0.000503343	0.000573219	0.00038897	0.000187111	0.00129467	0.00098645
IL18_IL18R1_IL18RAP	0	0	0	0	0	0	0	0	0	0.000394867	0.000521602	0.000594012	0.000403082	0.000193901	0.0013416	0.00102222
IFNG_IFNGR1_IFNGR2	0	0.00266878	0.00264512	0.00129878	0	0	0.000504566	0	0	0	0	0	0	0	0	0
TNF_TNFRSF1A	0	0.00286472	0	0	0.0183282	0.0024891	0.00359432	0.0072784	0	0	0	0	0	0	0	0
TNF_TNFRSF1B	0	0	0	0	0.00446223	0	0	0.00175706	0	0	0	0	0	0	0	0
LTA_TNFRSF1A	0	0.000900432	0	0	0.00390345	0.000794998	4.355e-05	0.00107274	0	0	0	0	0	0	0	0
LTA_TNFRSF1B	0	0.000216317	0	0	0.0009399	0.000190972	1.04555e-05	0.000257746	0	0	0	0	0	0	0	0
LTA_TNFRSF14	0	0.000973885	0	0	0.00422084	0.000859857	4.71059e-05	0.00116023	0	0	0	0	0	0	0	0
LTA_LTB_LTBR	0	0.00103089	0	0.000239919	0.00399888	0.00149522	0.000281968	0.0016179	0	0	0	0	0	0	0	0
TNFSF14_LTBR	0	0.00142965	0.00100451	0.00142856	0.00121973	0.000563765	0.000994704	0.00168354	0	0	0	0	0	0	0	0
TNFSF14_TNFRSF14	0	0.00459401	0.00323092	0.00459052	0.00392128	0.00181507	0.00319944	0.00540678	0	0	0	0	0	0	0	0
FASL_FAS	0	0.000971966	5.97575e-05	0.000362233	0	0	0.000131647	0	0	0	0	0	0	0	0	0
TNFSF15_TNFRSF25	0	0	0	0	0	0	0	0	0	2.55998e-05	3.09985e-05	0	0.00146715	0.000116375	8.80841e-05	0.000414875
TNFSF10_TNFRSF10A	0	0	0	0	0	0	0	0	0.0044271	0	0	0	0	0.00566835	0.00394148	0.00261058
TNFSF10_TNFRSF10B	0	0	0	0	0	0	0	0	0.00863474	0	0	0.00966706	0	0	0.00777658	0
TNFSF11_TNFRSF11A	0	0	0	0	0.00632685	0	0	0	0	0	0	0	0	0	0	0
TNFSF11_TNFRSF11B	0	0	0	0	2.01786e-05	0	0	0	0	0	0	0	0	0	0	0
TNFSF12_TNFRSF12A	0.0011726	0.00288299	0.0019195	0.0022937	0.00511685	0.00288611	0.00314605	0.00440463	0	0	0	0	0	0	0	0
CD70_CD27	0	0	0	0	0	0	0	0	0.00118415	0	0	0	0	0.000938252	0.000549931	0
TNFSF9_TNFRSF9	0	0	0	0	0	0	0	0	0	0.000436488	0	0	0	0	0	0
TNFSF13_TNFRSF17	0	0	0	0	0	0	0	0	0.000423611	0	0	0	0	0	0	0
TNFSF13_TNFRSF13B	0	0	0	0	0	0	0	0	0.0097746	0	0	0	0	0	0	0
TNFSF13B_TNFRSF17	0	0	0	0	0	0	0	0	4.64074e-05	0	0	0	0	0	0	0
TNFSF13B_TNFRSF13B	0	0	0	0	0	0	0	0	0.00107982	0	0	0	0	0	0	0
TNFSF13B_TNFRSF13C	0	0	0	0	0	0	0	0	0.00112944	0	0	0	0	0	0	0
SPP1_CD44	0	0	0	0	0	0.000674796	0	0	0	0	0	0	0	0	0	0
SPP1_ITGAV_ITGB1	0	0	0	0	0	0.0034805	0	0	0	0	0	0	0	0	0	0
SPP1_ITGAV_ITGB5	0	0	0	0	0	0.00172517	0	0	0	0	0	0	0	0	0	0
SPP1_ITGAV_ITGB6	0	0	0	0	0	0.00168129	0	0	0	0	0	0	0	0	0	0
NAMPT_ITGA5_ITGB1	0	0	0	0	0	0	0	0	0	0.0026445	0	0	0.00656556	0	0.00120685	0.00183353
ANGPTL4_ITGA5_ITGB1	0	0	0	0	0	0	0	0	0	0.00478879	0.00175623	0	0.0118515	0.00326727	0.00218799	0.00332245
ANGPTL4_SDC4	0	0	0	0	0	0	0	0	0	0	0	0	0.00547644	0	0	0
MDK_SDC4	0	0	0	0	0	0	0	0	0	0	0	0	0.00693711	0	0	0
MDK_NCL	0	0	0	0	0	0	0	0	0.0506325	0.0572257	0.0500078	0.0529084	0.0560079	0.0425062	0.0461249	0.0482708
MDK_ALK	0	0	0	0	0	0	0	0	0	0.00176669	0.00290537	0.00222124	0	0.00202088	0.00184795	0.00208538
C3_C3AR1	0	0	0	0	0	0	0	0	0	3.95617e-06	2.37862e-05	4.21533e-05	2.60327e-05	9.33139e-05	9.06585e-05	0.000161915
C3_CR2	0	0	0	0	0	0	0	0	5.02047e-05	0	0	0	0	0	0	0
C3_ITGAM_ITGB2	0	0	0	0	0	0	0	0	0	0	0	0	4.43593e-05	0	0	0
C3_ITGAX_ITGB2	0	0	0	0	0	0	0	0	7.01425e-05	0.000305685	0	2.76779e-05	0.000134563	0	0	0
KISS1_KISS1R	0	0	0	0	0	0	0	0	2.14032e-05	1.88648e-05	0	0	0	3.97448e-05	1.0615e-05	5.62652e-07
PRSS3_F2R	0	0	0	0	0	0	0	0	0.00260643	0.00531731	0.0053235	0	0.00722358	0.00345123	0.00576266	0.00486696
GZMA_F2R	0	0.00121482	0	0	0	0	0	0	0	0	0	0	0	0	0	0
PRSS2_F2R	0	0	0	0	0	0	0	0	0.000511915	0.00104663	0.00104785	0	0.00142404	0.0006783	0.0011347	0.000957639
PRSS1_F2R	0	0	0	0	0	0	0	0	3.79905e-05	7.77116e-05	7.78025e-05	1.05987e-05	0.000105771	5.03462e-05	8.42575e-05	7.10982e-05
GZMA_F2RL1	0	0.0219543	0.00347712	0.00351495	0.00135491	0	0.00431367	0.00112293	0	0	0	0	0	0	0	0
GZMA_PARD3	0	0.0942069	0.0159096	0.0160806	0.00624698	0	0.0196782	0.00518177	0	0	0	0	0	0	0	0
PRSS2_PARD3	0	0	0	0	0	0	0	0	0	0	0	0	0.000702916	0	0	0
PRSS1_PARD3	0	0	0	0	0	0	0	0	0	0	0	0	5.21744e-05	0	0	0
KITL_KIT	0	0	0	0	0	0	0	0	0	4.03743e-05	0	0	0.00689857	0	0	0.00136575
SEMA3A_NRP1_PLXNA1	0	0	0	0	0.000230973	0	0	0	0	0	0	0	0	0	0	0
SEMA3A_NRP1_PLXNA2	0	0	0	0	0.000731183	0	0	0	0	0	0	0	0	0	0	0
SEMA3A_NRP1_PLXNA3	0	0	0	0	0.000392008	0	0	0	0	0	0	0	0	0	0	0
SEMA3C_PLXND1	0	0	0	0	0	0	0	0	0	8.59863e-05	0	0	0	0	0	0
SEMA3E_PLXND1	0	0	0	0	0	0	0	0	0	1.57542e-06	0	0	0	0	0	0
GRN_SORT1	0.00527866	0	0	0	0	0.00134358	0	0	0	0	0	0	0.00176118	0	0	0
PMCH_MERTK	0	0	0	0	0	0.00026953	0	0	0	0	0	0	0	0	0	0
PSAP_GPR37L1	0.000138624	6.10462e-05	8.68064e-05	8.89113e-05	0.000133509	0.000112976	7.62117e-05	9.46993e-05	0	0	0	0	0	0	0	0
BTLA_TNFRSF14	0.00156881	0	0.000182782	0.000173674	0	0	0	0.000161569	0	0	0	0	0	0	0	0
BAG6_NCR3-PS	0	0	0	0	0	0	0	0	0.00147784	0.00386991	0	0.000748359	0.00558549	0.000541212	0	0.000228272
LGALS9_HAVCR2	0	0	0	0	0	0	0	0	0.000377411	0.00252152	0.000417386	0.00177445	0.0029462	0.000749939	0.000310297	0.000447938
LGALS9_CD44	0	0	0	0	0	0	0	0	0.0238641	0.0231545	0.0187592	0.016734	0.0314785	0.0280487	0.026945	0.0254386
KLK6_F2R	0	0	0	0	0	0	0	0	0.00164108	0.0033513	0.00335521	0	0.00455598	0.00217367	0.00363259	0.00306695
KLK1_F2R	0	0	0	0	0	0	0	0	0.00106723	0.00218074	0.00218328	0	0.00296589	0.00141386	0.00236401	0.00199551
KLK8_F2R	0	0	0	0	0	0	0	0	0.000568923	0.00116312	0.00116448	0	0.00158247	0.000753824	0.00126097	0.00106423
PROC_PROCR_HSP90AA1	0	0	0	0	0	0	0	0	2.82748e-05	3.53663e-05	4.73688e-05	4.06613e-05	3.52685e-05	3.81416e-05	4.20457e-05	4.52903e-05
PROC_PROCR_F2R	0	0	0	0	0	0	0	0	6.0395e-06	1.03491e-05	1.38705e-05	4.44568e-06	1.10653e-05	8.6758e-06	1.29224e-05	1.24222e-05
IGFBP3_TMEM219	0	0	0	0	0	0	0	0	0.00682545	0.00571821	0.00658229	0.0064546	0.00841083	0.00899969	0.00719751	0.00734172
LGALS9_BCR_CD45_CD22	0	0	0	0	0	0	0	0	0.005898	0	0	0	0.00331126	0	0	0
LGALS9_P4HB	0	0	0	0	0	0	0	0	0	0.00556825	0.00692966	0.00792189	0.00988522	0.00706776	0.00681328	0.00849381
PPIA_BSG	0.0617063	0.064373	0.060545	0.0596301	0.0703383	0.0643247	0.060263	0.0603789	0	0	0	0	0	0	0	0
PROC_PROCR	0	0	0	0	0	0	0	0	7.81017e-06	1.12109e-05	2.01144e-05	1.51693e-05	9.41598e-06	1.21613e-05	1.61212e-05	1.76545e-05
ULBP3_NKG2D_HCST	0	0	0	0	0	0	0	0	5.40775e-06	3.80892e-05	2.84479e-05	3.51905e-05	6.63684e-06	1.53804e-06	0	0
TUB_MERTK	0	0	0	0	0	0	0	1.13539e-05	0	0	0	0	0	0	0	0
COL4A2_ITGA1_ITGB1	0	0	0	0	0	0	0	0	0.000303301	0.00104331	0.000701167	0.000827484	0.000961212	0.000317819	0.00055858	0.000598085
COL4A3_ITGA1_ITGB1	0.0102527	0	0	0	0	0	0	0	0	0	0	0	0	0	0	0
COL4A4_ITGA1_ITGB1	0.00856514	0	0	0	0	0	0	0	0	0	0	0	0	0	0	0
COL6A1_ITGA1_ITGB1	0	0	0	0	0	0	0	0	8.60923e-05	0.0002963	0.000199084	0.00023497	0.000272969	9.0214e-05	0.000158582	0.000169803
COL6A2_ITGA1_ITGB1	0	7.96776e-05	0	0	0	0	0	0	0	0	0	0	0	0	0	0
COL9A2_ITGA1_ITGB1	0	0.000280433	0	0	0.00360395	0	0	0	0	0	0	0	0	0	0	0
COL4A2_ITGA2_ITGB1	0	0	0	0	0	0	0	0	0	0	0	0	0.000294296	0	0	0
COL4A4_ITGA2_ITGB1	0.00701903	0	0	0	0	0	0	0	0	0	0	0	0	0	0	0
COL6A1_ITGA2_ITGB1	0	0	0	0	0	0	0	0	0	0	0	1.62726e-05	8.35356e-05	0	1.91563e-05	1.38646e-05
COL6A2_ITGA2_ITGB1	0	6.51941e-05	0	0	0	0	0	0	0	0	0	0	0	0	0	0
COL9A2_ITGA2_ITGB1	0	0.000229465	0	0	0.00295073	0	0	0	0	0	0	0	0	0	0	0
COL9A3_ITGA2_ITGB1	0.00382377	0	0	0	0	0	0	0	0	0	0	0	0	0	0	0
FN1_ITGA3_ITGB1	8.15968e-05	0	0	0	0	0	0	0	0	0	0	0	0	0	0	0
LAMA1_ITGA1_ITGB1	0	0	0	0	0	0	0	0	0.000660562	0.00227024	0.00152636	0.00180107	0.00209181	0.000692168	0.00121617	0.00130212
LAMA3_ITGA1_ITGB1	0	0	0	0	0	0	0	0	0	0.00872796	0.00588057	0.00693349	0.00804606	0	0.00468966	0.00501986
LAMA5_ITGA1_ITGB1	0	0	0	0	0	0	0	0	0.000450184	0.00154801	0.00104053	0.00122791	0.00142625	0.000471729	0.000828987	0.000887599
LAMB1_ITGA1_ITGB1	0	0	0	0	0	0	0	0	0	0.00551952	0.00371492	0.00438179	0.005087	0	0	0
LAMC1_ITGA1_ITGB1	0	0	0	0	0	0	0	0	0	0.0051161	0.00344294	0.00406119	0.00471505	0	0.00274433	0.00293796
LAMA1_ITGA2_ITGB1	0	0	0	0	0	0	0	0	0	0	0	0.000124913	0.000640956	0	0.000147047	0.000106431
LAMA3_ITGA2_ITGB1	0	0	0	0	0	0	0	0	0	0	0	0	0.00247566	0	0	0
LAMA5_ITGA2_ITGB1	0	0	0	0	0	0	0	0	0	0	0	0	0.00043682	0	0	0
LAMB1_ITGA2_ITGB1	0	0	0	0	0	0	0	0	0	0	0	0	0.00156197	0	0	0
LAMB2_ITGA2_ITGB1	0	0	0	0	0	0	0	0	0	0	0	0	0.00110165	0	0.000252827	0
LAMB3_ITGA2_ITGB1	0	0	0	0	0	0	0	0	0	0	0	0	0.0042697	0	0	0
LAMC1_ITGA2_ITGB1	0	0	0	0	0	0	0	0	0	0	0	0	0.00144739	0	0	0
LAMC2_ITGA2_ITGB1	0	0	0	0	0	0	0	0	0	0	0	0	0.00215305	0	0	0
LAMA1_ITGA3_ITGB1	0	0	0	0	0	0	0	0	0	0	0	0.000147419	0	0	0	0
LAMC1_ITGA3_ITGB1	0.000787053	0	0	0	0	0	0	0	0	0	0	0	0	0	0	0
THBS4_ITGA3_ITGB1	8.11132e-05	0	0	0.000378203	0	0.000514381	0	0	0	0	0	0	0	0	0	0
COL4A3_ITGA3_ITGB1	0.0111806	0	0	0	0	0	0	0	0	0	0	0	0	0	0	0
COL6A1_ITGA3_ITGB1	0	0	0	0	0	0	0	0	0	0	0	1.92048e-05	0	0	0	0
COL6A2_ITGA3_ITGB1	0	8.69694e-05	0	0	0	0	0	0	0	0	0	0	0	0	0	0
COL9A2_ITGA3_ITGB1	0	0.000306092	0	0	0.0039325	0	0	0	0	0	0	0	0	0	0	0
COL9A3_ITGA3_ITGB1	0.00509454	0	0	0	0	0	0	0	0	0	0	0	0	0	0	0
LAMA1_ITGA6_ITGB1	0	0	0	0	0	0	0	0	0.000368631	0.000616259	0.000294072	0.000252326	0.000536889	0.000632551	0.000336767	0.000370127
LAMA3_ITGA6_ITGB1	0	0	0	0	0	0	0	0	0	0.00238043	0	0	0	0.00244325	0	0
LAMA5_ITGA6_ITGB1	0	0	0	0	0	0	0	0	0	0.000419985	0	0	0.000365885	0.000431091	0	0
LAMB2_ITGA6_ITGB1	0	0	0	0	0	0	0	0	0	0.00105922	0	0	0.00092285	0.00108721	0	0.000636281
LAMB3_ITGA6_ITGB1	0	0	0	0	0	0	0	0	0	0.00410575	0	0	0	0.00421391	0	0
LAMC2_ITGA6_ITGB1	0	0	0	0	0	0	0	0	0	0.00207021	0	0	0	0.00212486	0	0
LAMA5_ITGA7_ITGB1	2.68883e-05	0	0	0	0	0	0	0	0	0	0	0	0	0	0	0
LAMB1_ITGA7_ITGB1	0	0	8.95116e-06	0	0	0	0	0	0	0	0	0	0	0	0	0
LAMC1_ITGA7_ITGB1	0.000155061	0	0	0	0	0	0	0	0	0	0	0	0	0	0	0
FN1_ITGAV_ITGB1	8.94878e-05	0	0	0	0	0	0	0	0	0	0	0	0	0	0	0
TNC_ITGAV_ITGB6	0	0	0	0.000113051	0	0	0	0	0	0	0	0	0	0	0	0
TNR_ITGAV_ITGB6	0.000243324	8.38251e-05	0	0	0	0	0	0	0	0	0	0	0	0	0	0
TNXB_ITGAV_ITGB6	0	0	0.000254832	0.000591387	0	0.000272833	0	0	0	0	0	0	0	0	0	0
FN1_ITGAV_ITGB6	4.31521e-05	0	0	0	0	0	0	0	0	0	0	0	0	0	0	0
FN1_ITGAV_ITGB8	6.61794e-05	0	0	0	0	0	0	0	0	0	0	0	0	0	0	0
COL4A3_ITGAV_ITGB8	0.0090871	0	0	0	0	0	0	0	0	0	0	0	0	0	0	0
COL4A4_ITGAV_ITGB8	0.00758993	0	0	0	0	0	0	0	0	0	0	0	0	0	0	0
COL6A2_ITGAV_ITGB8	0	7.0537e-05	0	0	0	0	0	0	0	0	0	0	0	0	0	0
COL9A2_ITGAV_ITGB8	0	0.000248267	0	0	0.0031918	0	0	0	0	0	0	0	0	0	0	0
COL9A3_ITGAV_ITGB8	0.00413586	0	0	0	0	0	0	0	0	0	0	0	0	0	0	0
COL4A2_CD44	0	0	0	0	0	0	0	0	0.00273612	0.00265306	0.0021409	0.00190629	0.00363423	0.00322815	0.00309801	0.00292081
COL4A4_CD44	0.00199545	0	0	0	0	0	0	0	0	0	0	0	0	0	0	0
COL6A1_CD44	0	0	0	0	0	0	0	0	0.000778005	0.000754341	0.000608498	0.000541724	0.00103405	0.000918236	0.000881135	0.000830631
COL6A2_CD44	0	1.84417e-05	0	0	0	0	0	0	0	0	0	0	0	0	0	0
COL9A2_CD44	0	6.49174e-05	0	0	0.000836415	0	0	0	0	0	0	0	0	0	0	0
COL9A3_CD44	0.00108457	0	0	0	0	0	0	0	0	0	0	0	0	0	0	0
LAMA1_CD44	0	0	0	0	0	0	0	0	0.00594198	0.00576215	0.00465261	0.0041439	0.00788408	0.00700646	0.00672502	0.00634169
LAMA3_CD44	0	0	0	0	0	0	0	0	0.0226073	0.0219343	0.0177663	0.0158466	0.0298329	0.0265775	0.0255301	0.0241009
LAMA5_CD44	0	0	0	0	0	0	0	0	0.00405639	0.0039334	0.00317487	0.00282728	0.00538553	0.0047847	0.00459209	0.00432981
LAMB1_CD44	0	0	0	0	0	0	0	0	0.0143707	0.0139394	0.0112731	0.0100478	0.019015	0.0169195	0.0162464	0.0153287
LAMB3_CD44	0	0	0	0	0	0	0	0	0.0384282	0.0373021	0.0303044	0.0270672	0.0504493	0.0450487	0.0433058	0.0409232
LAMC1_CD44	0	0	0	0	0	0	0	0	0.013329	0.0129286	0.0104536	0.00931654	0.0176427	0.015696	0.0150708	0.0142186
LAMC2_CD44	0	0	0	0	0	0	0	0	0.0197131	0.0191246	0.0154821	0.0138057	0.0260384	0.0231871	0.0222703	0.0210196
COL4A3_SDC1	0.0109185	0	0	0	0	0	0	0	0	0	0	0	0	0	0	0
COL4A4_SDC1	0.0091224	0	0	0	0	0	0	0	0	0	0	0	0	0	0	0
COL6A2_SDC1	0	8.49088e-05	0	0	0	0	0	0	0	0	0	0	0	0	0	0
COL9A2_SDC1	0	0.000298841	0	0	0.00383968	0	0	0	0	0	0	0	0	0	0	0
COL9A3_SDC1	0.00497442	0	0	0	0	0	0	0	0	0	0	0	0	0	0	0
FN1_SDC1	7.96635e-05	0	0	0	0	0	0	0	0	0	0	0	0	0	0	0
TNC_SDC1	0	0	0	0.000208692	0	0	0	0	0	0	0	0	0	0	0	0
TNR_SDC1	0.000449127	0.000154745	0	0	0	0	0	0	0	0	0	0	0	0	0	0
TNXB_SDC1	0	0	0.000470364	0.00109126	0	0.000503581	0	0	0	0	0	0	0	0	0	0
THBS4_SDC1	7.91914e-05	0	0	0.000369245	0	0.000502198	0	0	0	0	0	0	0	0	0	0
COL4A2_SDC4	0	0	0	0	0	0	0	0	0	0	0	0	0.000310168	0	0	0
COL4A3_SDC4	0.00424117	0	0	0	0	0	0	0	0	0	0	0	0	0	0	0
COL4A4_SDC4	0.00353956	0	0	0	0	0	0	0	0	0	0	0	0	0	0	0
COL6A1_SDC4	0	0	0	0	0	0	0	0	0	0	0	0	8.80418e-05	0	7.18183e-06	2.98486e-06
COL6A2_SDC4	0	3.27624e-05	0	0	0	0	0	0	0	0	0	0	0	0	0	0
COL9A2_SDC4	0	0.000115324	0	0	0.00148498	0	0	0	0	0	0	0	0	0	0	0
FN1_SDC4	3.07383e-05	0	0	0	0	0	0	0	0	0	0	0	0	0	0	0
TNC_SDC4	0	0	0	8.05307e-05	0	0	0	0	0	0	0	0	0	0	0	0
TNR_SDC4	0.000173336	5.97114e-05	0	0	0	0	0	0	0	0	0	0	0	0	0	0
TNXB_SDC4	0	0	0.000181535	0.000421326	0	0.000194358	0	0	0	0	0	0	0	0	0	0
THBS2_SDC4	0	0	0	0	0	0	0	0	0	0	0	0	0.00109207	0	0	0
THBS3_SDC4	0	0	0	0	0	0	0	0	0	0	0	0	9.1203e-05	0	0	0
THBS4_SDC4	3.05561e-05	0	0	0.000142499	0	0.000193825	0	0	0	0	0	0	0	0	0	0
LAMA1_SV2A	0	0	0	0	0	0	0	0	0	0	0	0	8.50831e-05	0	0	1.51272e-05
LAMA3_SV2A	0	0	0	0	0	0	0	0	0	0	0	0	0.000329153	0	0	5.85328e-05
LAMA5_SV2A	0	0	0	0	0	0	0	0	0	0	0	0	5.7975e-05	0	0	1.03073e-05
LAMB1_SV2A	0	0	0	0	0	0	0	0	0	0	0	0	0.000207508	0	0	3.68972e-05
LAMB2_SV2A	0	0	0	0	0	0	0	0	0	0	0	0	0.000146296	0	0	2.60116e-05
LAMB3_SV2A	0	0	0	0	0	0	0	0	0	0	0	0	0.000568568	0	0	0.000101127
LAMC1_SV2A	0	0	0	0	0	0	0	0	0	0	0	0	0.000192267	0	0	3.41867e-05
LAMC2_SV2A	0	0	0	0	0	0	0	0	0	0	0	0	0.00028618	0	0	5.08892e-05
COL4A2_GP6	0	0	0	0	0	0	0	0	4.03482e-05	7.55272e-05	3.04008e-05	0.000234308	0.000126988	0	4.49405e-05	2.9845e-05
COL6A1_GP6	0	0	0	0	0	0	0	0	1.14507e-05	2.14349e-05	8.62759e-06	6.65052e-05	3.60411e-05	0	1.2754e-05	8.46987e-06
THBS2_CD47	0	0	0	0	0	0	0	0	0.00516612	0.00418908	0.00394846	0.00381113	0.00541811	0.00381572	0.0039343	0.0042083
THBS3_CD47	0	0	0	0	0	0	0	0	0.000433061	0.000350843	0.000330617	0.000319078	0.00045429	0.000319464	0.000329427	0.000352459
THBS4_CD47	5.84388e-05	0	0	0.000272503	0	0.000370635	0	0	0	0	0	0	0	0	0	0
AGRN_DAG1	0	0	0	0	0	0	0	0	0.000466489	0.000769164	0.000513151	0.000303596	0.000701531	0.000474563	0.000323708	0.000461605
HSPG2_DAG1	0	0	0	0	0	0	0	0	0.00108013	0.00178025	0.0011881	0	0.00162386	0.00109881	0.000749669	0.00106883
LAMA1_DAG1	0	0	0	0	0	0	0	0	0.000210365	0.000346916	0.000231414	0.000136896	0.000316399	0.000214007	0.000145966	0.000208162
LAMA3_DAG1	0	0	0	0	0	0	0	0	0.000813526	0.00134107	0.000894872	0	0.00122321	0.000827604	0.000564586	0.000805014
LAMA5_DAG1	0	0	0	0	0	0	0	0	0.000143347	0.000236405	0.000157691	9.32812e-05	0.000215608	0.000145829	9.9462e-05	0.000141846
LAMB1_DAG1	0	0	0	0	0	0	0	0	0	0.000845771	0.000564274	0	0.000771407	0	0	0
LAMB2_DAG1	0	0	0	0	0	0	0	0	0.000361678	0.000596389	0.000397861	0.000235375	0.00054394	0.000367939	0.000250969	0.000357892
LAMB3_DAG1	0	0	0	0	0	0	0	0	0.00140476	0.00231482	0.00154514	0	0.00211156	0.00142906	0.000975079	0.00139007
LAMC1_DAG1	0	0	0	0	0	0	0	0	0.000475298	0.000783684	0.000522841	0	0.000714775	0.000483525	0.000329821	0.000470322
LAMC2_DAG1	0	0	0	0	0	0	0	0	0.00070736	0.00116614	0.000778099	0.000460397	0.00106364	0.000719602	0.000490891	0.000699958
Adenosine-ADO-NT5E_SLC29A1_ADORA2A	0	0	0	0	0	0	0	0	9.89514e-05	0	1.59712e-06	0	4.58919e-05	0	0	0
Adenosine-ADO-NT5E_SLC29A2_ADORA2A	0	0	0	0	0	0	0	0	0.00011073	0	1.78725e-06	0	5.13549e-05	0	0	0
Adenosine-ADO-NT5E_SLC29A3_ADORA2A	0	0	0	0	0	0	0	0	3.33817e-05	0	5.38761e-07	0	1.54813e-05	0	0	0
Adenosine-ADO-NT5E_SLC29A4_ADORA2A	0	0	0	0	0	0	0	0	0.000105947	0	1.71005e-06	0	4.91367e-05	0	0	0
Adenosine-ADO-NT5E_SLC29A3_ADORA2B	7.19786e-05	0	0.000172472	0	9.79972e-05	0	0	0	0	0	0	0	0	0	0	0
LTC4-LTC4S_CYSLTR1	0	0	0	0	0	0	0	0	0.000148085	3.06287e-05	0	0	0.000187551	2.84487e-05	9.99113e-06	0
LTE4-DPEP1_CYSLTR1	0	0	0	0	0	0	0	0	0.00225441	0.000467065	0	0	0.00285363	0.000433835	0.000152402	0
Glutamate-Glu-SLC1A1_GLS_GRIK1	0	0	0	0	0	0	0	0	0	0	0	0	0	0.000507091	0	0
LTB4-LTA4H_LTB4R1	0	0	0	0	0	0	0	0	0	0.000443363	0	0	0.00181981	0	0.000214472	0.000543641
PGE2-PTGES2_PTGER2	0	0	0	0	0	0	0	0	0	0.00307189	0.00556742	0.00563952	0.00245519	0.00427851	0.00530983	0.00568162
PGE2-PTGES3_PTGER2	0	0	0	0	0	0	0	0	0	0	0.0430512	0.0435875	0	0.0333757	0.041131	0.0439004
PGE2-PTGES2_PTGER3	0	0	0	0	0	0	0	0	0	0	0	0	0.000388896	0	0	0
PGE2-PTGES3_PTGER3	0	0	0	0	0	0	0	0	0	0	0	0	0.00311648	0	0	0
PGE2-PTGES2_PTGER4	0	0	0	0	0	0	0	0	0	0	0.00192207	0.00183957	0	0	0.00202476	0.00193986
PGE2-PTGES3_PTGER4	0	0	0	0	0	0.0157323	0	0	0	0	0.0152389	0	0	0	0.0160416	0
12oxoLeukotrieneB4-12oxoLTB4-PTGR1_LTB4R1	0	0	0	0	0	0	0	0	0	0.00128174	5.7169e-05	0	0.00524732	0	0.000620296	0.00157134
2arachidonoylglycerol-2AG-DAGLB_CNR1	0	0	0	0	0	0	0	0	0.000346247	0	0	0	0	0	0	0
2arachidonoylglycerol-2AG-DAGLB_CNR2	0	0	0	0	0	0	0	0	0.000706535	1.54955e-05	0	0	0	0	0	0
2arachidonoylglycerol-2AG-DAGLB_GPR55	0	0	0	0	0	0	0	0	0	0	4.13877e-05	2.97495e-05	0	0	0	0
Cholesterol-Cholesterol-CEL_RORA	0	0	0	0	0	0	0	0	0.00146394	0.00178665	0.00344441	0.00263811	0.00290699	0.00326303	0.00336948	0.00438314
Cholesterol-Cholesterol-CEL_RORC	0	0	0	0	0	0	0	0	0	0	0	0	0.00123307	0	0	0.000164719
Cholesterol-Cholesterol-DHCR24_RORA	0	0	0	0	0	0	0	0	0.00628088	0.00765728	0.014682	0.0112749	0.0124131	0.0139171	0.0143662	0.0186262
Cholesterol-Cholesterol-DHCR24_RORC	0	0	0	0	0	0	0	0	0	0	0	0	0.00529439	0	0	0.000709747
Cholesterol-Cholesterol-DHCR7_RORA	0	0	0	0	0	0	0	0	0.00548597	0.00668934	0.0128376	0.00985419	0.0108506	0.0121676	0.0125609	0.0162945
Cholesterol-Cholesterol-DHCR7_RORC	0	0	0	0	0	0	0	0	0	0	0	0	0.00462375	0	0	0.000619482
Cholesterol-Cholesterol-LIPA_RORA	0	0	0	0	0	0	0	0	0.00552364	0.00673523	0.0129251	0.00992156	0.0109247	0.0122506	0.0126466	0.0164052
Cholesterol-Cholesterol-LIPA_RORC	0.000700841	0	0.000415621	0.000561791	0.000269613	0.000697403	0.000292398	0.000329161	0	0	0	0	0.00465553	0	0	0.000623757
Dehydroepiandrosterone-DHEA-STS_ESR1	0	0	0	0	0	0	0	0	0	0	0	0	0	2.63846e-05	0	0
Dehydroepiandrosterone-DHEA-STS_NR1I2	0.000730666	0.00780763	0.00496812	0.0136193	0.00971518	0.00263846	0.00373883	0.00285672	0	0	0	0	0	0	0	0
Dehydroepiandrosterone-DHEA-STS_PPARA	0	0.0264735	0.0169616	0.0455416	0.0327908	0.00905913	0.0128029	0.00980329	0	0	0	0	0	0	0	0
Desmosterol-Desmosterol-DHCR7_NR1H2	0	0	0	0	0	0	0	0	0.00198347	0.000800821	0.00104368	0.00136223	0.00127862	0.0012995	0.000983865	0.000938488
DHEAsulfate-DHEAS-SULT2B_PPARD	0	0	0	0	0	0	0	0	0.00242585	0.00160859	0.00161009	0.0029398	0.0030422	0.00193285	0.00153389	0.00146568
Estradiol-E2-CYP19A1_ESR1	0	0	0	0	0	0	0	0	0	0	0	0	0	2.52486e-06	0	0
Estradiol-E2-CYP19A1_ESR2	0	0	0	0	0	0	0	0	6.0655e-05	2.63305e-05	6.25379e-05	5.03216e-05	0	5.66949e-05	5.38325e-05	5.04782e-05
SerotoninDopamin-5-HT-DOPA-DDC_HTR1F	0	0	0	0	0	0	0	0	0	0	0	0	0.00596991	0	0	0
APP_CD74	0	0	0	0	0	0	0	0	0.155769	0.036334	0.0188254	0.0250854	0.039273	0.0325155	0.0154934	0.0195269
ENTPD1_ADORA2A	0	0	0	0	0	0	0	0	3.03656e-05	0	4.90081e-07	0	1.40825e-05	0	0	0
ENTPD1_ADORA2B	0.00254949	0.000264558	0.000478847	0.00320304	0.00273315	0.000345515	0	0	0	0	0	0	0	0	0	0
CD40LG_CD40	0	0	0	0	4.72549e-05	0.000146944	0.000194868	0.000259202	0	0	0	0	0	0	0	0
CD46_JAG1	0.00450041	0.00458734	0.00472979	0.00496042	0.00562359	0.00383479	0.00460203	0.00437025	0	0	0	0	0	0	0	0
CD6_ALCAM	0	0	0.0183736	0.0066207	0	0.0177447	0.02053	0.020934	0	0	0	0	0	0	0	0
CD96_NECTIN1	0	0.0112954	0.0128483	0.0138215	0.0101957	0.00880767	0.0124111	0.0119946	0	0	0	0	0	0	0	0
CD96_PVR	0.000758939	0.00334468	0.00380872	0.00410007	0.00301671	0.00260343	0.00367798	0.00355349	0	0	0	0	0	0	0	0
CD99_PILRA	0	0	0	0	0	0	0	0	0.00138087	0	0.00093698	0	0	0.00251719	0	0
CDH1_ITGA1_ITGB1	0	0	0	0	0	0	0	0	0	0	0	0	0.0086678	0	0	0
CDH1_ITGAE_ITGB7	0	0	0	0	0	0	0	0	0.011966	0.0149844	0.0253851	0.0332974	0.0214083	0.0100979	0.0126743	0.0143608
CDH1_KLRG1	0	0	0	0	0	0	0	0	0	0.037041	0.00396969	0	0.00735703	0.0103978	0.0161678	0.0152241
CD1D_CEACAM5	0.00448709	0	0	0	0	0	0	0	0	0	0	0	0	0	0	0
CD8A_CEACAM5	0.00328232	0.00780848	0.0305827	0.0292556	0	0	0	0	0	0	0	0	0	0	0	0
CEACAM1_CEACAM5	0.00113782	0	0	0	0.00637922	0.00133238	0.00114254	0.00130965	0	0	0	0	0	0	0	0
CSPG4_ITGA2_ITGB1	0	0	0	0	0.00042589	0	0	0	0	0	0	0	0	0	0	0
EFNA1_EPHA1	0	0	0	0	0	0	0	0	0	0	0.00018241	0.000376635	0	0	0	0
EFNA1_EPHA4	0	0	0	0	0	0	0	0	0	0.001233	0	0	0	0.00156921	0	0
EFNA2_EPHA1	0	0	0	0	0	0	0	0	0	0	8.25139e-05	0.00017039	0	0	0	0
EFNA2_EPHA4	0	0	0	0	0	0	0	0	0	0.000558072	0	0	0	0.000710376	0	0
EFNA3_EPHA1	0	0	0	0	0	0	0	0	0	0	1.08686e-05	2.24453e-05	0	0	0	0
EFNA3_EPHA4	0	0	0	0	0	0	0	0	0	7.35389e-05	0	0	0	9.36209e-05	0	0
EFNA4_EPHA1	0	0	0	0	0	0	0	0	0	0	2.44342e-05	5.04594e-05	0	0	0	0
EFNA4_EPHA2	0	0	0	6.13353e-05	0	0	0	0	0	0	0	0	0	0	0	0
EFNA4_EPHA4	0	0	0	0	0	0	0	0	0	0.000165313	0	0	0	0.000210451	0	0
EFNA4_EPHA8	0	0	0	8.43345e-05	0	0	0	0	0	0	0	0	0	0	0	0
EFNA5_EPHA1	0	0.000165811	0	0	0	0	0	0	0	0	0.000102536	0.000211731	0	0	0	0
EFNA5_EPHA2	0	0.000440067	0	0	0.000308507	0	0	0.000162905	0	0	0	0	0	0	0	0
EFNA5_EPHA4	0	0	0	0	0	0	0	0	0	0.00069341	0	0	0	0.000882617	0	0
EFNA5_EPHA8	0	0.000604996	0	0	0.00042415	0	0	0.000223982	0	0	0	0	0	0	0	0
EFNB1_EPHA4	0	0	0	0	0	0	0	0	0	0.00113738	0	0	0	0.00144756	0	0
EFNB2_EPHA4	0	0	0	0	0	0	0	0	0	0.00113069	0	0	0	0.00143904	0	0
ICAM2_ITGAM_ITGB2	0	0	0	0	0	0	0	0	0	0	0	0	6.61182e-05	0	0	0
ICOSL_ICOS	0	0	0	0	0	0	0	0	0	0.000546046	0.0006234	0	0.000814877	0.00192876	0.00167719	0.00152586
ICOSL_CD28	0	0	0	0	0	0	0	0	0	0.000362944	0	0	0	0.00126077	0.000779104	0.000860401
ICOSL_CTLA4	0	0	0	0	0	0	0	0	0	0	0	0	0	0.000282023	0	5.92348e-06
JAM2_ITGA3_ITGB1	0.000190592	0	0	0	0	0	0	0	0	0	0	0	0	0	0	0
JAM2_ITGAV_ITGB1	0.000209022	0	0	0	0	0	0	0	0	0	0	0	0	0	0	0
JAM1_ITGAL_ITGB2	0	0	0	0	0	0	0	0	0.002864	0.0171851	0.00467518	0.0039052	0.00310723	0.0100178	0.00964429	0.00510603
JAM3_F11R	0.00820685	0.000433347	0.00282484	0.00253743	0	0.000737862	0.00024441	0	0	0	0	0	0	0	0	0
HLA-A_CD8A	0	0	0	0	0	0	0	0	0	0.0390606	0.140113	0.134693	0	0	0	0
HLA-B_CD8A	0	0	0	0	0	0	0	0	0	0.0284242	0.104965	0.100746	0	0	0	0
HLA-C_CD8A	0	0	0	0	0	0	0	0	0	0.0323513	0.118181	0.113498	0	0	0	0
HLA-E_CD8A	0	0	0	0	0	0	0	0	0	0	0.036501	0.0349263	0	0	0	0
HLA-F_CD8A	0	0	0	0	0	0	0	0	0	0.00561585	0.0221377	0.021169	0	0	0	0
HLA-G_CD8A	0	0	0	0	0	0	0	0	0.00144557	0.0034477	0.0136786	0.0130751	0	0	0	0
HLA-A_CD8B	0	0	0	0	0	0	0	0	0	0.0335908	0.138178	0.107925	0	0	0	0
HLA-B_CD8B	0	0	0	0	0	0	0	0	0	0	0.103457	0.0800994	0	0	0	0
HLA-C_CD8B	0	0	0	0	0	0	0	0	0	0.0277939	0.116508	0.0905011	0	0	0	0
HLA-E_CD8B	0	0	0	0	0	0	0	0	0	0	0.0359371	0.0273584	0	0	0	0
HLA-F_CD8B	0	0	0	0	0	0	0	0	0	0.00480601	0.0217907	0.016531	0	0	0	0
HLA-G_CD8B	0	0	0	0	0	0	0	0	0.00118195	0.0029496	0.0134624	0.010192	0	0	0	0
HLA-C_KIR2DS4	0	0	0	0	0	0	0	0	0	0	0	0.00324359	0	0	0	0
HLA-G_LILRB1	0	0	0	0	0	0	0	0	0.00130716	0	0.000282074	0.00109917	0	0	0	0
HLA-F_KIR3DL2	0	0	0	0	0	0	0	0	0	6.66759e-05	0	0	0	0	0	0
HLA-B_KIR3DL2	0	0	0	0	0	0	0	0	0	0.000345301	0	0	0	0	0	0
HLA-E_KLRC1	0	0	0	0	0	0	0	0	0	0.00879284	4.86694e-05	0.0351544	0.000366916	0	0	0
HLA-E_KLRC2	0	0	0	0	0	0	0	0	0	0.0206221	0.0166186	0.0509907	0	0	0	0
HLA-F_LILRB1	0	0	0	0	0	0	0	0	0.00213207	0	0.00046038	0.00179306	0	0	0	0
HLA-E_KLRK1	0	0	0	0	0	0	0	0	0	0.0392355	0.0378641	0.0414133	0	0	0	0
HLA-E_CD94:NKG2A	0	0	0	0	0	0	0	0	0	0.0167863	0.00114133	0.0389442	0.000493439	0	0	0
HLA-E_CD94:NKG2C	0	0	0	0	0	0	0	0	0	0.0256294	0.0208476	0.046901	0	0	0	0
HLA-E_CD94:NKG2E	0	0	0	0	0	0	0	0	0	0.0218394	0.0100029	0.03085	0	0	0	0
ULBP3_KLRK1	0	0	0	0	0	0	0	0	3.13634e-06	3.55805e-05	3.42879e-05	3.76407e-05	2.56748e-06	1.19401e-07	0	0
HLA-DMA_CD4	0	0	0	0	0	0	0	0	0	0	0	0	0	0.00314031	0.00368846	0.00370447
HLA-DMB_CD4	0	0	0	0	0	0	0	0	0	0	0	5.3379e-06	0	0.000105005	0.000123399	0.000123937
HLA-DQB1_CD4	0	0	0	0	0	0	0	0	0	0	0	0	0	0.00752071	0.00882672	0.00886483
HLA-DRA_CD4	0	0	0	0	0	0	0	0	0	0	0	0	0	0.00692879	0.00813285	0.008168
HLA-DRB1_CD4	0	0	0	0	0	0	0	0	0	0	0	0	0	0.0216463	0.0253427	0.0254503
HLA-DRB5_CD4	0	0	0	0	0	0	0	0	0	0	0	0	0	0.00191831	0.00225365	0.00226344
NECTIN1_NECTIN4	0	0	0	0	8.63934e-05	0	0	0	0	0	0	0	0	0	0	0
NECTIN3_NECTIN1	0	0	0.00208856	0.00314627	0	0	0.00157172	0.00130373	0	0	0	0	0.00239278	0	0	0
NECTIN3_NECTIN2	0	0	0.0103792	0.0155699	0.00454997	0.00422294	0.00782679	0.00649923	0	0	0	0	0.0131247	0	0	0
NECTIN3_PVR	0	0.000174044	0.000614419	0.000926269	0.000267861	0.000248532	0.000462203	0.000383323	0	0	0	0	0	0	0	0
NECTIN3_TIGIT	0	0	0	0	0	0	0	0	0.00178103	0.0131676	0.00855188	0.0189931	0	0.0114597	0	0
NECTIN2_CD226	0	0	0	0	0	0	0	0	0	0.00625008	0.0222392	0.00896631	0.0118691	0.0159202	0.0175422	0.0153413
NECTIN2_TIGIT	0	0	0	0	0	0	0	0	0.00142267	0.0105423	0.00684048	0.0152243	0	0.00917176	0	0
DLL1_NOTCH1	0	0	0	0	1.18471e-05	0	0	0	0	0	0	0	0	0	0	0
DLL1_NOTCH3	0	0	0	0	4.00529e-05	0	0	0	0	0	0	0	0	0	0	0
JAG1_NOTCH1	0	0	0	0	0	0	0	0	0.000279106	0.000641509	0.000136694	0.000370042	0.000596685	0	0.00014782	0.000198164
JAG1_NOTCH2	0	0	0	0	0	0	0	0	0.00417422	0.00204361	0.00129771	0.0010863	0.00621106	0.00226903	0.00128647	0.00191555
JAG2_NOTCH1	0	0	0	0	0	0	0	0	2.4294e-05	5.58568e-05	1.18966e-05	3.22119e-05	5.19518e-05	0	1.2865e-05	1.72473e-05
JAG2_NOTCH2	0	0	0	0.00018079	0	0	0	0	0.00036463	0.000178167	0.000113061	9.46232e-05	0.000543568	0.00019786	0.00011208	0.000166983
JAG2_NOTCH3	0	1.02699e-06	0	4.68143e-06	4.88913e-07	0	0	0	0	0	0	0	0	0	0	0
DLL1_NOTCH2	0	0	0	0	0.00154472	0	0	0	0	0	0	0	0	0	0	0
NRXN3_NLGN3	0	0	0	0	0	0	0	0	0	5.16788e-06	0	0	0	0	0	0
PTPRM_PTPRM	0	0	0	0	0	0	0.00144307	0.00137026	0	0	0	0	0	0	0.00144307	0.00137026
PVR_CD226	0	0	0	0	0	0	0	0	0.000172036	0.000368541	0.00133151	0.000530069	0.000703618	0.000947425	0.00104557	0.00091247
PVR_TIGIT	0	0	0	0	0	0	0	0	8.3507e-05	0.000624173	0.00040358	0.000905407	1.81722e-05	0.000542321	1.21187e-05	0
SELL_PODXL	6.55458e-05	0	0	0	0	3.22351e-05	0	0	0	0	0	0	0	0	0	0
SEMA4D_PLXNB1	0.00104862	0.00217273	0.00162785	0.00231072	0.00139529	0.00157162	0.00157781	0.00116163	0	0	0	0	0	0	0	0
SEMA4D_PLXNB2	0.00669053	0.0137793	0.0103539	0.0146436	0.0088858	0.00999929	0.0100383	0.00740707	0	0	0	0	0	0	0	0
SEMA6A_PLXNA4	0	0	0	0	0	0	0	0	0	0.00230665	0.00100649	0.00645947	0.0110176	0	0	0
SEMA7A_ITGB1_ITGA1	0.00109298	0	0	0	0	0	0	0	0	0	0	0	0	0	0	0
CD55_ADGRE5	0	0	0	0	0	0	0	0	0.0175037	0.0347562	0.0289248	0.0361852	0.0343325	0.0253351	0.03194	0.033874
LPAR1_ADGRE5	0	0	0	0	0.00456106	0	0	0	0.00753232	0.0151077	0.0125301	0.0157421	0.0149198	0.0109522	0.0138607	0.0147166
LPAR2_ADGRE5	0	0	0	0	0	0	0	0	0	0.00145163	0.00120112	0.00151346	0.00143333	0.00104834	0.00133029	0.00141355
ITGAV_ITGB1_ADGRE5	0	0	0	0	0	0	0	0	0.0162682	0.032343	0.0269052	0.0336763	0.0319478	0.0235601	0.0297164	0.0315201
TGM2_ADGRG1	0	0	0	0	0.000413442	0	0	0	0	0	0	0.00012818	0	0	0	0
COL4A3_ADGRG6	0.0145629	0	0	0	0	0	0	0	0	0	0	0	0	0	0	0
COL4A4_ADGRG6	0.0121746	0	0	0	0	0	0	0	0	0	0	0	0	0	0	0
PRNP_ADGRG6	0.00544013	0.00548818	0.00654191	0.00949637	0.0110364	0.00782606	0.00864985	0.0113034	0	0	0	0	0	0	0	0
FLRT3_ADGRL1	0	0	0	0	0	0	0	0	0	5.49759e-05	6.8578e-05	5.73665e-05	0.00011944	6.63899e-05	7.48411e-05	0.000107199
NRXN3_ADGRL1	0	0	0	0	0	0	0	0	0	1.46229e-05	1.82411e-05	0	3.17711e-05	1.7659e-05	1.99071e-05	2.85148e-05
TENM1_ADGRL1	0	0.000406396	7.38089e-05	0	0	0.000136732	9.48961e-05	0	0	0	0	0	0	0	0	0
TENM2_ADGRL1	0	0	0	0	0	0	0	0	0	0	1.67976e-05	0	2.9257e-05	0	1.83318e-05	2.62583e-05
TENM3_ADGRL1	0	0	0	0	0	0	0	0	0	9.06072e-07	1.13027e-06	9.45474e-07	1.96865e-06	1.0942e-06	1.2335e-06	1.76687e-06
TENM2_FLRT3_ADGRL1	0	0	0	0	0	0	0	0	0	2.72085e-05	3.39406e-05	2.83916e-05	5.91149e-05	3.28577e-05	3.70404e-05	5.30561e-05
FLRT3_UNC5C	0	0	0	0	0	0	0	0	0	0	0	0	1.13935e-05	0	0	0
Q9HDB5_CLSTN1	0	0	0	0	0	0	0	0	0.00016953	0.00016331	0.000171475	0.000184557	0.000147936	0.000141261	0.000159618	0.000155731
Q9HDB5_CLSTN3	0	0	0	0	0	0	0	0	1.81421e-05	4.21323e-05	3.23401e-05	7.02288e-05	4.80454e-05	2.38558e-05	2.59127e-05	3.1531e-05
LRFN4_PTPRD	0	0	0	0	0	0	0	0	0	0	0	0	4.7097e-05	0	0	0
LRFN4_PTPRS	0	0	0	0	0	0	0	0	1.14024e-05	0	0	2.23857e-06	0	0	0	0
APP_SORL1	0	0	0	0	0	0	0	0	0	0	0	0	0.023862	0.0420158	0.0378605	0.0404296
APP_TNFRSF21	0.00674774	0	0	0	0.0133108	0.00650532	0	0.00600405	0	0	0	0	0	0	0	0
APOA1_ABCA1	0	0	0	0	0	0	0	0	0.000762629	0.000257086	0.000701019	0.000386054	0.000383547	0.000249309	0.000575124	0.000932874
APOA1_CUBN_AMN	0	0	0	0	0	0	0	0	5.10102e-05	0	0	0	0	0	0	0
APOB_APOBR	0	0	0	0	0	0	0	0	0	0.000448004	0.000495798	0.00236401	0.00393094	0	0.000359668	0.000674477
CD160_TNFRSF14	0	0.0070559	0.0116241	0.0228097	0	0	0	0	0	0	0	0	0	0	0	0
CADM1_NECTIN3	0	0	0	0	0	0	0	0	0	0	0.000214319	0.000323163	0	0	0	0
CD99_PILRB	0	0	0	0	0	0	0	0	0	0.00880747	0	0	0	0	0	0
CEACAM1_CEACAM6	0.00160308	0	0	0	0.00896845	0.00187704	0.00160972	0.00184504	0	0	0	0	0	0	0	0
CRTAM_CADM1	0	0.000132854	9.9229e-05	0.00013499	0	0	0	0	0	0	0	0	0	0	0	0
MICA_NKG2D_HCST	0	0	0	0	0	0	0	0	0.00102564	0.00717979	0.00537213	0.00663701	0.00125846	0	0	0
NTN1_UNC5C	0	0	0	0	0	0	0	0	0	0	0	0	8.1975e-06	0	0	0
SIRPG_CD47	0	0.00394474	0.0041937	0.00844739	0	0.00420242	0.00403703	0.00441171	0	0	0	0	0	0	0	0
